# uniPort: a unified computational framework for single-cell data integration with optimal transport

**DOI:** 10.1101/2022.02.14.480323

**Authors:** Kai Cao, Qiyu Gong, Yiguang Hong, Lin Wan

## Abstract

Single-cell data integration can provide a comprehensive molecular view of cells. Here we introduce uniPort, a unified single-cell data integration framework which combines a coupled Variational Autoencoder (coupled-VAE) and Minibatch Unbalanced Optimal Transport (Minibatch-UOT). It leverages both highly variable common and dataset-specific genes for integration and is scalable to large-scale and partially overlapping datasets. uniPort jointly embeds heterogeneous single-cell multi-omics datasets into a shared latent space. It can further construct a reference atlas for online prediction across datasets. Meanwhile, uniPort provides a flexible label transfer framework to deconvolute spatial heterogeneous data using optimal transport space, instead of embedding latent space. We demonstrate the capability of uniPort by integrating a variety of datasets, including single-cell transcriptomics, chromatin accessibility and spatially resolved transcriptome data. uniPort software is available at https://github.com/caokai1073/uniPort.
