## Supplementary Table 1 for "uniPort: a unified computational framework for single-cell data integration with optimal transport"

### Sheet: datasets
Datasets	Type	URL
Mouse spleen	scATAC+scRNA	https://www.ebi.ac.uk/arrayexpress/experiments/E-MTAB-6714/
PBMC granulocyte sorted	scATAC+scRNA	https://satijalab.org/signac/articles/pbmc_multiomic.html
Mouse brain 10X	scRNA	https://www.ncbi.nlm.nih.gov/geo/query/acc.cgi?acc=GSE113576
Mouse brain MERFISH	Spatial	https://datadryad.org/stash/dataset/doi:10.5061/dryad.8t8s248
Allen cortex	scRNA	https://marcelosua.github.io/
Mouse brain 10X Visium	Spatial	https://satijalab.org/seurat/articles/spatial_vignette.html
Breast cancer 10X	scRNA	https://singlecell.broadinstitute.org/single_cell/study/SCP1039/a-single-cell-and-spatially-resolved-atlas-of-human-breast-cancers#study-download
Breast cancer 10X Visium	Spatial	https://www.10xgenomics.com/cn/resources/datasets/human-breast-cancer-ductal-carcinoma-in-situ-invasive-carcinoma-ffpe-1-standard-1-3-0
pancreatic ductal adenocarcinomas	scRNA+Spatial	https://www.ncbi.nlm.nih.gov/geo/query/acc.cgi?acc=GSE111672
PBMC CITEseq	CITE+scRNA	https://satijalab.org/seurat/
